# Cancer Prevalence Across Vertebrates

**DOI:** 10.1101/2023.02.15.527881

**Authors:** Zachary T. Compton, Walker Mellon, Valerie Harris, Shawn Rupp, Diego Mallo, Stefania E. Kapsetaki, Mallory Wilmot, Ryan Kennington, Kathleen Noble, Cristina Baciu, Lucia Ramirez, Ashley Peraza, Brian Martins, Sushil Sudhakar, Selin Aksoy, Gabriela Furukawa, Orsolya Vincze, Mathieu Giraudeau, Elizabeth G. Duke, Simon Spiro, Edmund Flach, Hannah Davidson, Christopher Li, Ashley Zehnder, Trevor A. Graham, Brigid Troan, Tara M. Harrison, Marc Tollis, Joshua D. Schiffman, Athena Aktipis, Lisa M. Abegglen, Carlo C. Maley, Amy M. Boddy

## Abstract

Cancer is pervasive across multicellular species, but what explains differences in cancer prevalence across species? Using 16,049 necropsy records for 292 species spanning three clades (amphibians, sauropsids and mammals) we found that neoplasia and malignancy prevalence increases with adult weight (contrary to Peto’s Paradox) and somatic mutation rate, but decreases with gestation time. Evolution of cancer susceptibility appears to have undergone sudden shifts followed by stabilizing selection. Outliers for neoplasia prevalence include the common porpoise (<1.3%), the Rodrigues fruit bat (<1.6%) the black-footed penguin (<0.4%), ferrets (63%) and opossums (35%). Discovering why some species have particularly high or low levels of cancer may lead to a better understanding of cancer syndromes and novel strategies for the management and prevention of cancer.

**Statement of Significance:** Evolution has discovered mechanisms for suppressing cancer in a wide variety of species. By analyzing veterinary necropsy records we can identify species with exceptionally high or low cancer prevalence. Discovering the mechanisms of cancer susceptibility and resistance may help improve cancer prevention and explain cancer syndromes.
