## Supplemental figures, tables, and data dictionary for "Cancer Prevalence Across Vertebrates": ST3bootstrapResult2.0.xlsx

### Sheet: WeightNeo
pvalues	R	Lambda
0.15	0.072	0.83
0.2	0.085	0.79
0.069	0.087	0.76
0.25	0.075	0.8
0.18	0.079	0.78
0.053	0.087	0.76
0.015	0.12	0.62
0.16	0.086	0.77
0.25	0.073	0.82
0.073	0.09	0.73
0.089	0.083	0.78
0.31	0.078	0.81
0.043	0.094	0.72
0.096	0.07	0.83
0.067	0.089	0.74
0.13	0.091	0.75
0.087	0.085	0.77
0.3	0.069	0.83
0.42	0.079	0.8
0.38	0.079	0.78
0.21	0.076	0.81
0.074	0.087	0.77
0.031	0.083	0.76
0.038	0.081	0.79
0.12	0.1	0.69
0.07	0.089	0.74
0.18	0.094	0.72
0.061	0.078	0.78
0.27	0.071	0.82
0.099	0.088	0.74
0.072	0.074	0.81
0.046	0.096	0.71
0.12	0.088	0.74
0.094	0.082	0.77
0.046	0.1	0.67
0.22	0.095	0.72
0.37	0.082	0.78
0.12	0.078	0.81
0.11	0.086	0.81
0.053	0.09	0.73
0.025	0.084	0.78
0.18	0.076	0.82
0.16	0.087	0.75
0.17	0.088	0.74
0.16	0.075	0.8
0.077	0.071	0.82
0.022	0.09	0.73
0.31	0.073	0.81
0.13	0.099	0.77
0.024	0.094	0.71
0.34	0.077	0.81
0.028	0.079	0.79
0.17	0.084	0.76
0.16	0.089	0.74
0.14	0.086	0.8
0.16	0.082	0.77
0.094	0.086	0.77
0.052	0.1	0.69
0.18	0.081	0.77
0.08	0.092	0.75
0.1	0.087	0.75
0.13	0.07	0.82
0.061	0.086	0.75
0.24	0.067	0.84
0.3	0.073	0.83
0.1	0.077	0.79
0.11	0.08	0.78
0.049	0.093	0.73
0.32	0.1	0.68
0.29	0.11	0.64
0.075	0.091	0.73
0.62	0.069	0.83
0.096	0.07	0.84
0.17	0.088	0.76
0.37	0.082	0.77
0.31	0.075	0.8
0.05	0.093	0.72
0.037	0.081	0.79
0.083	0.095	0.71
0.16	0.099	0.7
0.17	0.075	0.8
0.15	0.074	0.81
0.05	0.095	0.71
0.3	0.078	0.81
0.15	0.063	0.86
0.076	0.095	0.71
0.15	0.067	0.86
0.09	0.077	0.8
0.41	0.074	0.81
0.028	0.085	0.76
0.17	0.093	0.72
0.29	0.079	0.84
0.3	0.081	0.77
0.051	0.085	0.77
0.034	0.072	0.81
0.14	0.075	0.81
0.36	0.078	0.79
0.23	0.083	0.76
0.2	0.063	0.86
0.27	0.077	0.79

### Sheet: WeightMal
p-value	R	Lambda
0.14	0.075	0.8
0.17	0.089	0.74
0.05	0.084	0.76
0.28	0.071	0.82
0.23	0.082	0.77
0.093	0.079	0.78
0.013	0.11	0.66
0.21	0.077	0.79
0.15	0.079	0.78
0.079	0.086	0.75
0.081	0.079	0.78
0.15	0.074	0.8
0.032	0.11	0.64
0.091	0.068	0.83
0.058	0.096	0.71
0.15	0.084	0.76
0.17	0.081	0.77
0.1	0.068	0.83
0.66	0.073	0.81
0.23	0.088	0.74
0.15	0.08	0.78
0.039	0.085	0.75
0.057	0.084	0.76
0.021	0.082	0.77
0.068	0.096	0.71
0.077	0.083	0.76
0.13	0.11	0.66
0.063	0.084	0.76
0.45	0.057	0.88
0.12	0.091	0.73
0.14	0.078	0.79
0.048	0.097	0.71
0.093	0.09	0.73
0.11	0.082	0.77
0.033	0.099	0.7
0.15	0.082	0.77
0.35	0.071	0.82
0.22	0.08	0.78
0.066	0.084	0.79
0.024	0.089	0.74
0.012	0.077	0.79
0.074	0.087	0.75
0.12	0.082	0.77
0.084	0.094	0.71
0.098	0.077	0.79
0.029	0.08	0.78
0.012	0.093	0.73
0.36	0.061	0.87
0.062	0.1	0.71
0.065	0.083	0.77
0.3	0.075	0.8
0.03	0.079	0.78
0.21	0.079	0.78
0.081	0.088	0.74
0.15	0.086	0.78
0.13	0.077	0.79
0.13	0.083	0.76
0.035	0.1	0.69
0.16	0.076	0.8
0.051	0.09	0.73
0.16	0.085	0.76
0.2	0.074	0.81
0.026	0.098	0.7
0.11	0.074	0.8
0.37	0.073	0.81
0.065	0.086	0.75
0.073	0.076	0.79
0.0092	0.081	0.79
0.27	0.084	0.77
0.19	0.11	0.66
0.032	0.089	0.74
0.3	0.073	0.81
0.049	0.073	0.81
0.19	0.065	0.85
0.13	0.094	0.72
0.12	0.089	0.74
0.016	0.096	0.71
0.071	0.078	0.79
0.19	0.093	0.72
0.18	0.1	0.69
0.053	0.088	0.74
0.086	0.074	0.81
0.065	0.088	0.75
0.065	0.078	0.79
0.12	0.073	0.81
0.071	0.082	0.77
0.066	0.067	0.84
0.12	0.064	0.85
0.13	0.076	0.8
0.03	0.089	0.74
0.081	0.088	0.74
0.18	0.069	0.85
0.2	0.08	0.78
0.039	0.083	0.77
0.03	0.071	0.82
0.058	0.084	0.76
0.25	0.074	0.81
0.19	0.082	0.77
0.19	0.063	0.85
0.17	0.08	0.78

### Sheet: GestNeo
pvalue	R	Lambda
0.033	0.00048	0.86
0.062	0.00067	0.75
0.027	0.00077	0.77
0.055	0.00052	0.8
0.059	0.0005	0.82
0.0078	0.00056	0.79
0.086	0.0004	0.85
0.014	0.00081	0.77
0.016	0.00063	0.77
0.027	0.00059	0.81
0.076	0.00082	0.71
0.017	0.00071	0.75
0.081	0.00046	0.82
0.047	0.00068	0.77
0.073	0.00075	0.74
0.035	0.00064	0.76
0.024	0.00047	0.83
0.018	0.0007	0.76
0.022	0.00052	0.81
0.11	0.00032	0.88
0.049	0.00079	0.74
0.057	0.00051	0.82
0.0035	0.00062	0.76
0.029	0.00059	0.83
0.027	0.00088	0.74
0.077	0.00045	0.84
0.056	0.00057	0.78
0.01	0.00082	0.71
0.029	0.001	0.71
0.0077	0.001	0.68
0.11	0.00062	0.77
0.15	0.00067	0.75
0.096	0.00058	0.78
0.052	0.00057	0.78
0.094	0.00049	0.81
0.14	0.00061	0.77
0.099	0.00079	0.75
0.11	0.00062	0.8
0.099	0.00086	0.7
0.042	0.00063	0.76
0.032	0.00083	0.74
0.03	0.00066	0.78
0.093	0.0007	0.74
0.023	0.001	0.74
0.0058	0.00043	0.86
0.064	0.00056	0.79
0.1	0.00054	0.81
0.064	0.00076	0.76
0.019	0.00048	0.81
0.047	0.00053	0.82
0.053	0.00063	0.78
0.09	0.00052	0.82
0.094	0.00056	0.78
0.034	0.00046	0.82
0.053	0.0008	0.72
0.15	0.00041	0.84
0.13	0.00052	0.8
0.16	0.00066	0.75
0.09	0.00084	0.73
0.05	0.0004	0.85
0.03	0.0012	0.65
0.013	0.00078	0.72
0.085	0.00035	0.87
0.11	0.00054	0.79
0.15	0.00051	0.8
0.03	0.00075	0.81
0.16	0.0007	0.74
0.03	0.00093	0.71
0.079	0.00076	0.76
0.12	0.00088	0.7
0.091	0.00043	0.87
0.073	0.00054	0.81
0.042	0.0011	0.7
0.028	0.00058	0.8
0.026	0.00092	0.69
0.043	0.00085	0.71
0.088	0.00076	0.73
0.013	0.00059	0.81
0.067	0.00064	0.77
0.16	0.00034	0.86
0.1	0.0006	0.77
0.055	0.00089	0.72
0.019	0.00085	0.75
0.017	0.00087	0.7
0.17	0.00063	0.78
0.056	0.00044	0.85
0.19	0.00091	0.71
0.13	0.00046	0.83
0.0024	0.00072	0.8
0.1	0.001	0.67
0.024	0.00079	0.75
0.11	0.00032	0.88
0.065	0.00044	0.84
0.03	0.0005	0.83
0.008	0.00088	0.7
0.24	0.00048	0.82
0.016	0.0007	0.79
0.056	0.00045	0.82
0.043	0.00084	0.71
0.073	0.00053	0.82

### Sheet: GestMal
pvalues	R	Lambda
0.22	0.00058	0.81
0.061	0.00089	0.76
0.076	0.0012	0.72
0.21	0.00066	0.79
0.067	0.00073	0.79
0.022	0.00086	0.74
0.11	0.00054	0.81
0.1	0.00074	0.76
0.017	0.00053	0.84
0.096	0.00074	0.76
0.083	0.001	0.68
0.05	0.001	0.71
0.41	0.00089	0.72
0.095	0.0007	0.75
0.095	0.00056	0.8
0.052	0.00087	0.75
0.041	0.00056	0.81
0.11	0.0014	0.64
0.046	0.00042	0.86
0.33	0.00043	0.84
0.08	0.00092	0.72
0.17	0.00094	0.71
0.013	0.00059	0.81
0.072	0.00063	0.78
0.043	0.0012	0.7
0.077	0.00055	0.79
0.048	0.00054	0.8
0.033	0.00094	0.71
0.085	0.0012	0.66
0.027	0.00088	0.75
0.18	0.00096	0.69
0.14	0.00074	0.76
0.087	0.00071	0.77
0.12	0.00047	0.82
0.2	0.0007	0.76
0.13	0.00057	0.78
0.23	0.00064	0.77
0.16	0.0011	0.72
0.15	0.0009	0.73
0.048	0.00046	0.84
0.068	0.0011	0.7
0.061	0.00082	0.73
0.11	0.00077	0.75
0.13	0.00081	0.75
0.011	0.00069	0.78
0.12	0.0011	0.68
0.29	0.00069	0.76
0.12	0.00095	0.73
0.07	0.00067	0.76
0.25	0.00058	0.78
0.081	0.00096	0.73
0.28	0.0007	0.76
0.093	0.00064	0.77
0.19	0.00034	0.88
0.075	0.00068	0.77
0.24	0.00088	0.72
0.32	0.00062	0.78
0.12	0.0006	0.82
0.12	0.0011	0.71
0.17	0.00088	0.71
0.042	0.0013	0.71
0.057	0.00083	0.72
0.19	0.00048	0.83
0.088	0.00082	0.74
0.14	0.00075	0.77
0.21	0.0011	0.72
0.25	0.0011	0.66
0.05	0.00099	0.69
0.1	0.00087	0.73
0.1	0.0016	0.62
0.22	0.00081	0.73
0.11	0.00052	0.81
0.11	0.0012	0.7
0.16	0.00094	0.69
0.13	0.00071	0.75
0.036	0.001	0.7
0.15	0.00092	0.71
0.0099	0.0011	0.7
0.094	0.00075	0.77
0.38	0.0005	0.81
0.11	0.001	0.69
0.12	0.00084	0.73
0.036	0.0011	0.7
0.014	0.001	0.71
0.36	0.00056	0.8
0.043	0.00097	0.72
0.28	0.0016	0.6
0.22	0.00046	0.84
0.0049	0.0011	0.71
0.038	0.00074	0.78
0.063	0.00065	0.78
0.076	0.00054	0.81
0.13	0.00063	0.77
0.094	0.0006	0.81
0.023	0.0009	0.75
0.13	0.00073	0.75
0.057	0.00095	0.73
0.054	0.00078	0.76
0.058	0.001	0.72
0.12	0.00079	0.73

### Sheet: LongNeo
pvalues	R	Lambda
0.56	0.7	0.89
0.24	0.95	0.33
0.65	0.82	0.72
0.86	0.86	0.58
0.27	0.83	0.64
0.99	0.92	0.49
0.29	0.82	0.69
0.75	0.79	0.74
0.91	0.81	0.67
0.98	0.84	0.69
0.93	0.87	0.61
0.7	0.85	0.64
0.84	0.84	0.74
0.72	0.79	0.71
0.38	0.97	0.18
0.74	0.89	0.54
0.6	0.88	0.61
0.7	0.85	0.59
0.6	0.79	0.81
0.42	0.96	0.2
0.51	0.84	0.71
0.96	0.83	0.74
0.84	0.88	0.58
0.97	0.78	0.8
0.57	0.81	0.72
0.96	0.8	0.77
0.59	0.82	0.72
0.68	0.8	0.77
0.84	0.88	0.63
0.51	0.82	0.68
0.47	0.88	0.62
0.78	0.83	0.75
0.14	0.92	0.64
0.87	0.72	0.83
0.96	0.82	0.72
0.23	0.84	0.63
0.72	0.86	0.68
0.52	0.86	0.56
0.76	0.85	0.7
0.62	0.95	0.34
0.57	0.92	0.47
0.83	0.88	0.56
0.99	0.95	0.32
0.33	0.77	0.76
0.75	0.84	0.75
0.96	0.89	0.51
0.6	0.84	0.77
0.92	0.82	0.67
0.94	0.94	0.34
0.45	0.94	0.42
0.56	0.95	0.29
0.39	0.84	0.73
0.63	0.79	0.77
0.79	0.85	0.66
0.88	0.86	0.69
0.85	0.81	0.78
0.53	0.77	0.81
0.26	0.74	0.82
0.61	0.82	0.78
0.81	0.96	0.26
0.12	0.96	0.2
0.85	0.79	0.75
0.66	0.86	0.71
0.45	0.91	0.56
0.27	0.75	0.84
0.39	0.82	0.72
0.74	0.76	0.8
0.76	0.88	0.54
0.73	0.94	0.4
0.8	0.84	0.6
0.86	0.86	0.59
0.7	0.91	0.55
0.74	0.79	0.77
0.93	0.89	0.57
0.73	0.85	0.68
0.52	0.85	0.65
0.74	0.85	0.66
0.88	0.76	0.81
0.27	0.79	0.74
0.88	0.78	0.79
0.1	0.97	0.17
0.35	0.96	0.22
0.87	0.89	0.59
0.74	0.82	0.72
0.21	0.88	0.56
0.43	0.87	0.64
0.99	0.88	0.59
0.66	0.85	0.66
0.88	0.82	0.71
0.82	0.83	0.69
0.74	0.93	0.36
0.94	0.73	0.82
0.59	0.89	0.54
0.68	0.88	0.53
0.78	0.83	0.67
0.89	0.88	0.59
0.46	0.85	0.69
0.81	0.94	0.4
0.69	0.99	5.6e-05
0.59	0.87	0.62

### Sheet: LongMal
pvalues	R	Lambda
0.17	0.8	0.77
0.27	0.88	0.54
0.58	0.81	0.62
0.35	0.81	0.71
0.069	0.87	0.51
0.78	0.91	0.41
0.18	0.82	0.67
0.51	0.9	0.38
0.32	0.84	0.67
0.39	0.83	0.67
0.88	0.85	0.59
0.88	0.86	0.59
0.47	0.83	0.69
0.61	0.82	0.64
0.51	0.83	0.72
0.41	0.88	0.53
0.35	0.79	0.8
0.41	0.87	0.51
0.19	0.77	0.84
0.4	0.82	0.76
0.97	0.85	0.65
0.64	0.86	0.51
0.37	0.84	0.63
0.26	0.85	0.6
0.56	0.82	0.64
0.27	0.78	0.76
0.51	0.82	0.66
0.29	0.84	0.61
0.41	0.83	0.66
0.6	0.84	0.76
0.97	0.87	0.64
0.64	0.88	0.47
0.37	0.84	0.73
0.69	0.85	0.65
0.68	0.84	0.58
0.2	0.85	0.61
0.71	0.9	0.44
0.49	0.86	0.6
0.23	0.78	0.81
0.52	0.87	0.55
0.38	0.88	0.45
0.24	0.88	0.5
0.49	0.84	0.65
0.23	0.82	0.71
0.94	0.84	0.67
0.48	0.83	0.65
0.23	0.81	0.7
0.98	0.82	0.68
0.17	0.87	0.59
0.66	0.87	0.52
0.42	0.83	0.69
0.5	0.86	0.66
0.28	0.86	0.55
0.63	0.76	0.8
0.44	0.81	0.77
0.54	0.83	0.71
0.35	0.85	0.68
0.23	0.81	0.74
0.54	0.78	0.8
0.59	0.89	0.49
0.57	0.81	0.79
0.67	0.85	0.6
0.94	0.85	0.62
0.5	0.87	0.58
0.15	0.84	0.66
0.32	0.88	0.51
0.14	0.78	0.82
0.44	0.84	0.64
0.25	0.88	0.53
0.51	0.86	0.59
0.45	0.78	0.76
0.47	0.88	0.55
0.63	0.84	0.6
0.29	0.86	0.63
0.43	0.83	0.68
0.27	0.89	0.46
0.68	0.8	0.72
0.67	0.8	0.75
0.95	0.85	0.54
0.26	0.87	0.59
0.98	0.82	0.82
0.55	0.86	0.59
0.66	0.88	0.58
0.67	0.84	0.71
0.85	0.82	0.68
0.79	0.86	0.61
0.4	0.91	0.41
0.62	0.87	0.5
0.63	0.85	0.64
0.7	0.79	0.74
0.37	0.88	0.53
0.26	0.85	0.62
0.25	0.86	0.6
0.31	0.92	0.32
0.27	0.83	0.6
0.92	0.87	0.54
0.98	0.86	0.62
0.72	0.87	0.64
0.23	0.85	0.66
0.46	0.82	0.69

### Sheet: Results
	Significant Tests out of 100	SD of pvals	Mean of Pval	SD ofR	Mean of R	SD of Lambda	Mean of Lambda
WeightNeo	16	0.113374	0.15678	0.0100239	0.08337	0.0471545	0.7713
WeightMal	21	0.103424	0.126842	0.0105609	0.08268	0.0460648	0.7685
GestNeo	45	0.0477573	0.065512	0.000184391	0.0006541	0.051657	0.7768
GestMal	22	0.0870443	0.119608	0.000247714	0.0008175	0.0514292	0.7493
LongNeo	0	0.229771	0.6652	0.0616441	0.854	0.176207	0.615201
LongMal	0	0.232161	0.49639	0.0330184	0.8437	0.105218	0.6291

### Sheet: GestMassNeo
pvalGest	pvalMass	R	Lambda
0.0034	0.018	0.0089	0.91
0.0022	0.013	0.012	0.79
0.00026	0.0085	0.011	0.75
0.00013	0.0045	0.013	0.84
0.001	0.0051	0.013	0.66
0.00064	0.011	0.01	0.84
0.011	0.04	0.011	0.72
0.00081	0.022	0.013	0.69
0.00087	0.021	0.012	0.77
0.0016	0.0055	0.0098	0.79
0.00052	0.0089	0.01	0.82
0.0013	0.0081	0.01	0.79
0.0059	0.0067	0.011	0.74
0.0036	0.048	0.011	0.75
0.00039	0.012	0.014	0.81
0.00021	0.0019	0.014	0.66
0.0008	0.014	0.011	0.76
0.0002	0.0051	0.014	0.69
0.0015	0.004	0.008	0.86
0.00038	0.011	0.013	0.69
0.00093	0.024	0.0096	0.86
0.0004	0.0065	0.016	0.69
0.0004	0.017	0.012	0.81
0.00011	0.0028	0.0098	0.79
0.00056	0.0098	0.013	0.64
0.0011	0.015	0.014	0.81
0.00053	0.0017	0.012	0.72
5.5e-05	0.0039	0.014	0.77
0.00052	0.0053	0.013	0.67
0.0013	0.024	0.014	0.73
0.0036	0.026	0.011	0.78
8.2e-05	0.0048	0.014	0.69
7.3e-05	0.0063	0.015	0.74
0.00013	0.0007	0.011	0.75
0.00065	0.0042	0.012	0.7
0.00013	0.016	0.013	0.83
0.00031	0.0027	0.014	0.71
0.00051	0.014	0.014	0.71
0.0002	0.0063	0.013	0.75
0.00081	0.0028	0.0097	0.79
0.0012	0.035	0.013	0.75
0.00055	0.0038	0.016	0.67
0.00058	0.004	0.012	0.83
0.00018	0.00038	0.012	0.73
0.00021	0.022	0.011	0.73
0.00038	0.0039	0.014	0.73
0.00024	0.0095	0.015	0.68
0.0012	0.017	0.008	0.88
0.0014	0.014	0.013	0.8
0.00074	0.0047	0.011	0.74
0.0003	0.0074	0.01	0.81
0.0013	0.011	0.012	0.74
1.1e-05	0.0026	0.016	0.7
3.1e-05	0.0013	0.013	0.74
0.00013	0.0014	0.013	0.75
0.001	0.0056	0.011	0.78
0.0005	0.017	0.011	0.75
0.00028	0.0045	0.013	0.75
0.00013	0.019	0.014	0.7
0.00022	0.0045	0.013	0.66
9.8e-05	0.0017	0.011	0.78
0.0017	0.0047	0.012	0.8
0.0004	0.012	0.011	0.76
1.5e-05	0.0029	0.011	0.74
9.3e-05	0.00053	0.012	0.7
0.00011	0.0066	0.011	0.83
0.0017	0.0063	0.012	0.68
0.0019	0.0086	0.011	0.8
0.0013	0.0018	0.012	0.7
0.00076	0.05	0.011	0.81
5.7e-05	0.0079	0.014	0.64
0.00015	0.0012	0.0084	0.84
0.0003	0.0091	0.013	0.77
0.00029	0.005	0.012	0.79
0.0023	0.004	0.012	0.76
0.00049	0.0064	0.012	0.69
0.00037	0.0082	0.012	0.76
0.0008	0.005	0.011	0.81
0.00045	0.013	0.013	0.74
0.0019	0.022	0.012	0.83
0.00067	0.0071	0.014	0.69
0.0002	0.00083	0.012	0.7
0.00036	0.013	0.013	0.71
2e-05	0.00098	0.013	0.67
0.00057	0.014	0.012	0.8
0.0022	0.012	0.012	0.67
0.0016	0.0027	0.013	0.73
0.00035	0.00095	0.012	0.74
0.00023	0.0033	0.01	0.81
0.00033	0.0035	0.014	0.74
0.00061	0.0044	0.013	0.79
0.00037	0.00052	0.013	0.74
0.0034	0.021	0.0093	0.81
0.00063	0.0034	0.011	0.83
0.0004	0.005	0.0095	0.8
0.00021	0.014	0.013	0.76
0.00061	0.003	0.012	0.8
0.00018	0.0089	0.012	0.81
0.00013	0.0015	0.012	0.74
0.00024	0.0061	0.01	0.83

### Sheet: GestMassMal
pvalGest	pvalMass	R	Lambda
0.063	0.14	0.0099	0.84
0.039	0.093	0.012	0.75
0.014	0.11	0.012	0.76
0.0036	0.036	0.014	0.81
0.031	0.053	0.012	0.8
0.0053	0.029	0.012	0.76
0.0049	0.075	0.013	0.77
0.0099	0.11	0.014	0.75
0.0034	0.067	0.013	0.7
0.0088	0.052	0.0077	0.88
0.013	0.12	0.011	0.87
0.0039	0.014	0.014	0.74
0.036	0.044	0.013	0.78
0.017	0.099	0.012	0.77
0.0015	0.063	0.011	0.8
0.0048	0.025	0.016	0.67
0.0042	0.11	0.014	0.8
0.0034	0.072	0.014	0.74
0.0039	0.019	0.01	0.82
0.0068	0.078	0.013	0.8
0.0093	0.071	0.01	0.83
0.0027	0.053	0.016	0.71
0.018	0.22	0.012	0.86
0.0018	0.044	0.014	0.78
0.0066	0.051	0.016	0.7
0.0082	0.082	0.014	0.8
0.0033	0.016	0.014	0.68
0.0023	0.021	0.014	0.68
0.0049	0.043	0.015	0.67
0.0048	0.11	0.015	0.79
0.013	0.14	0.013	0.85
0.0051	0.073	0.013	0.73
0.00057	0.052	0.016	0.69
0.0011	0.0033	0.014	0.77
0.0054	0.083	0.012	0.76
0.012	0.29	0.015	0.71
0.0085	0.041	0.014	0.69
0.03	0.38	0.01	0.78
0.0051	0.045	0.012	0.77
0.0024	0.034	0.015	0.76
0.014	0.16	0.016	0.72
0.0045	0.013	0.016	0.68
0.011	0.041	0.012	0.82
0.0055	0.0084	0.015	0.73
0.0033	0.13	0.014	0.78
0.0059	0.05	0.013	0.74
0.005	0.061	0.015	0.7
0.0057	0.13	0.0094	0.86
0.0091	0.076	0.013	0.79
0.0022	0.027	0.014	0.69
0.018	0.16	0.012	0.85
0.0043	0.05	0.015	0.72
5.2e-05	0.043	0.017	0.74
0.0023	0.045	0.013	0.71
0.011	0.024	0.014	0.69
0.0054	0.061	0.015	0.79
0.016	0.15	0.0099	0.8
0.0018	0.011	0.015	0.66
0.013	0.37	0.013	0.76
0.0021	0.028	0.015	0.71
0.00039	0.015	0.014	0.76
0.0065	0.056	0.013	0.82
0.0094	0.037	0.014	0.7
0.0005	0.029	0.016	0.73
0.012	0.059	0.012	0.81
0.0018	0.015	0.0089	0.87
0.018	0.051	0.013	0.77
0.061	0.13	0.01	0.79
0.012	0.025	0.012	0.73
0.011	0.28	0.011	0.93
0.0026	0.11	0.013	0.79
0.0031	0.021	0.0085	0.88
0.0039	0.078	0.012	0.87
0.0015	0.022	0.011	0.79
0.0097	0.024	0.012	0.78
0.0045	0.053	0.013	0.71
0.013	0.078	0.013	0.86
0.041	0.082	0.0088	0.83
0.0047	0.03	0.017	0.61
0.0049	0.066	0.015	0.77
0.0021	0.018	0.014	0.76
0.014	0.018	0.014	0.71
0.0054	0.037	0.015	0.73
0.0024	0.039	0.015	0.65
0.018	0.2	0.011	0.88
0.024	0.097	0.012	0.75
0.02	0.085	0.015	0.76
0.064	0.035	0.013	0.78
0.0015	0.033	0.013	0.81
0.011	0.028	0.014	0.73
0.015	0.025	0.013	0.78
0.0019	0.0025	0.016	0.64
0.016	0.18	0.011	0.86
0.01	0.032	0.012	0.76
0.029	0.22	0.0085	0.84
0.007	0.2	0.014	0.76
0.0023	0.02	0.011	0.86
0.0022	0.051	0.01	0.87
0.012	0.035	0.011	0.82
0.009	0.03	0.011	0.8

### Sheet: MultiResults
	Significant Gestation Tests out of 100	Significant Mass Test out of 100	SD of pval Gest	Mean of Pval Gest	SD of pval Mass	Mean of Pval Gest	SD ofR	Mean of R	SD of Lambda	Mean of Lambda
GestMassNeo	100	100	0.00138895	0.00088185	0.0094272	0.0095379	0.00166727	0.01208	0.0575264	0.7559
GestMassMal	97	47	0.0124294	0.0105091	0.0721463	0.075462	0.0020405	0.012986	0.0633109	0.7691
