## Supplemental figures, tables, and data dictionary for "Cancer Prevalence Across Vertebrates": ST4min20GEEOutput.xlsx

### Sheet: Sheet1
		Neoplasia						Malignancy
		log10(mass)		log10(maxLongevity)		log10(Gestation)		log10(mass)		log10(maxLongevity)		log10(Gestation)
		p-value	slope	p-value	slope	p-value	slope	p-value	slope	p-value	slope	p-value	slope
Group	All	0.0115296	0.176306	0.0706868	-0.550873	0.0989541	-0.338311	0.0588331	0.137286	0.12228	-0.528596	0.0338774	-0.469851
	Mammals	0.0120744	0.220137	0.144367	-0.500475	0.00919528	-0.709165	0.0147071	0.226063	0.56835	0.21403	0.00872489	-0.753693
	Sauropsids	0.826106	0.0323443	0.00267269	2.00415	0.123031	0.655896	0.978014	0.00459056	0.0101513	1.83593	0.0674169	0.905666
	Amphibians	0.709648	-0.421315	0.00267269	2.00415	0.564724	5.0347	0.995768	-0.00678856	0.0101513	1.83593	0.851183	-1.89152
	Squamates	0.300548	-0.235332	0.00267269	2.00415	0.121048	1.20172	0.0355694	0.563316	0.0101513	1.83593	0.213116	0.984275

### Sheet: Multivariate
note:this is one test per group, not individual regression for each life history variable		Neoplasia						Malignancy
		log10(mass)		log10(maxLongevity)		log10(Gestation)		log10(mass)		log10(maxLongevity)		log10(Gestation)
		p-value	slope	p-value	slope	p-value	slope	p-value	slope	p-value	slope	p-value	slope
Group	All	0.00728257	0.255286	0.0106339	-0.977929	0.676396	-0.111908	0.00949154	0.26297	0.0197438	-0.95997	0.257869	-0.332716
	Mammals	0.00183885	0.354083	0.967349	-0.0197021	0.00385831	-1.16248	0.00227396	0.356972	0.139054	0.784033	7.2207e-05	-1.92102
	Sauropsids	0.0264841	-0.555305	0.966531	-0.0367043	0.0203582	1.68941	0.0476691	-0.593758	0.839636	-0.225042	0.0280058	1.88637
	Amphibians	Aborted by function: too little rows potentially (believe this to be by design)
	Squamates
