## Supplemental figures, tables, and data dictionary for "Cancer Prevalence Across Vertebrates": ST5min110experiments.xlsx

### Sheet: min1experiments
	model	speciesnumber_range	% >=0.05 Negative Slope	% <=0.05 No Relation	%>=0.05 Positive Slope
1	Compar	50	0.43	0	0.35
2	Compar	100	0.33	0	0.35
3	Compar	350	0.25	0	0.28
4	PGLSSEY	50	0.17	0	0.16
5	PGLSSEY	100	0.16	0	0.16
6	PGLSSEY	350	0.14	0	0.17

### Sheet: min110experiments
	model	speciesnumber_range	% >=0.05 Negative Slope	% <=0.05 No Relation	%>=0.05 Positive Slope
1	Compar	50	0.36	0	0.31
2	Compar	100	0.37	0	0.34
3	Compar	350	0.32	0	0.35
4	PGLSSEY	50	0.16	0	0.16
5	PGLSSEY	100	0.14	0	0.18
6	PGLSSEY	350	0.16	0	0.16
