## Supplemental figures, tables, and data dictionary for "Cancer Prevalence Across Vertebrates": ST6diagnoses.csv

Classification	Location	LocationExpression	Benign	BenignExpression	Malignant	MalignantExpression
Mesenchymal	fibrous		fibroma		fibrosarcoma
			hamartoma
			sarcoids
	myxomatous tissue		myxoma		myxosarcoma
	fat	fat|adipose.*	lipoma		liposarcoma
	notochord		chordoma		chordoma
	smooth muscle		leiomyoma		leiomyosarcoma
	striated muscle	muscle|.*structure.*	rhabdomyoma		rhabdomyosarcoma
	peripheral nerve sheath	Peripheral nerve( sheath)?|granular cell	schwannoma		schwannoma
			neurilemmoma
	blood	Blood( vessel)?	hemangioma		hemangiosarcoma
Bone	cartilage		chondroma		chondrosarcoma
	synovium		synovial myxoma		synovial cell sarcoma
			periarticular fibroma
	bone	sacrum|bone.*	osteoma		osteosarcoma
Round Cell	bone marrow	bone marrow			leukemia
	lymph nodes	Lymph.*( vessel|node)?	thymoma		lymphoma
					lymphosarcoma
					plasmacytoma
					multiple myeloma	(multiple )?myeloma
			lymphangioma		lymphangiosarcoma
	spleen
	mast cell				sarcoma
					mastocytosis
					mastocytoma
	dendritic cell		histiocytoma		histiocytic sarcoma
			chromatophoroma
	pigment cell		melanocytoma		melanoma
			melanoma		melanosarcoma
			melanophoroma
			iridophoroma		iridophoroma
			erythrophoroma		erythrophoroma
			xanthophoroma		xanthophoroma
			chromatophoroma		chromatophoroma
Epithelial	skin	skin|eyelid|(sub)?cutan.*|derm.*|basal	papilloma		carcinoma
	hair follicle	Hair( follicles)?	trichoepithelioma		trichoepithelioma
			trichoblastoma
	gland		adenoma		adenocarcinoma
Mammary	mammary	mammary( gland)?|breast	adenoma		adenocarcinoma
Nervous	glial cell		glioma		glioma
	meninges		meningioma		meningioma
					glioblastoma
	nerve cell	nerv(e|ous)	ganglioneuroma		neuroblastoma
					medulloblastoma
	pnet	pnet|neuroectodermal	neurofibroma		neurofibrosarcoma
	neuroepithelial		astrocytoma		astrocytoma
	spinal cord	spinal|spine
	brain
Endocrine	pituitary gland		adenoma		carcinoma
	parathyroid gland		adenoma		carcinoma
	thyroid		adenoma		carcinoma
	adrenal medulla	adrenal|cortical	pheochromocytoma		pheochromocytoma
			adenoma		carcinoma
	adrenal cortex		adenoma		carcinoma
	pancreas	pancreas.*|islet	adenoma		carcinoma	carcinoma|TCC
			insulinoma
			glucogonoma		glucogonoma
	stomach		carcinoid		carcinoid
	carotid body	Carotid( body)?|chemo-receptor( system)?	chemodectoma
			paraganglioma
					paraganglioma
	neuroendocrine	neuroendocrine	Carcinoid		Carcinoid
Reproductive	testis	test(i|e).*|(Sertoli|Leydig) cell	seminoma		seminoma
			teratoma		teratoma
	prostate	prostat(ic|e)|seminal( vesicle)?|bulbourethral( gland)?	adenoma		carcinoma
	ovary	ovar.*|(granulosa|theca) cell	dysgerminoma		dysgerminoma
					teratocarcinoma
					choriocarcinoma
	vulva	vulva|vagina
	uterus	uter.*	papilloma		carcinoma
			adenoma		adenocarcinoma
	kidney	kidney.*|renal	adenoma		carcinoma
			nephroblastoma		nephroblastoma	(nephroblastoma|(Wilm’s Tumor ))
					hypernephroma
	oviduct	oviduct	adenoma		carcinoma
Urinary	bladder	bladder|uret(er|thra)|urothelial|transitional cell	adenoma		carcinoma
			papilloma
			fibroma
			fibroma
			papilloma
Gastrointestinal	liver	hepa.*|liver.*|hep.*|billia.*	adenoma		carcinoma
			hepatoma		hepatoma
	bile duct	bile.*|biliary|cholangio.*	adenoma		cholangiocarcinoma
			cystadenoma		carcinoma
					cystadenocarcinoma
	gall bladder	gall bladder	adenoma		carcinoma
			papilloma
	stomach		adenoma		adenocarcinoma
			papilloma		carcinoma
	small intestine	(small )?intestin(e|al)	adenoma		adenocarcinoma
			papilloma		carcinoma
	colon	Large intestin(e|al)|colon|rectum|cloaca	adenoma		adenocarcinoma
			papilloma		carcinoma
	esophagus	esophag(us|ial)	adenoma		adenocarcinoma
			papilloma		carcinoma
	oral	oral|tongue|mouth|lip|palate|pharyn.*|laryn.*|gingival|glottis	papilloma		carcinoma
			melanoma		melanoma
			fibromatous epulis		ameloblastoma
			ameloblastoma		odontogenic
			odontoma
	duodenum	duodenum
Eye	iris		melanoma		melamoma
					carcinoma
					adenocarcinoma
	pupil	pupil|papillary	adenoma		carcinoma
Respiratory	larynx		adenoma		adenocarcinoma
			papilloma		carcinoma
	trachea		adenoma		adenocarcinoma
			papilloma
	lung	lung.*|pulm.*|mediasti.*|bronchial|alveol.*	adenoma		adenocarcinoma
					carcinoma
	nose	nose|sinus|nasal	papilloma		adenocarcinoma
					carcinoma
	transitional epithelium	Transitional epithelium	papilloma		carcinoma
Mesothelium	mesothelium		mesothelioma		mesothelioma
Cardiac	heart	heart|cardiac|atrial
Other	widespread	widespread|metastatic|body as a whole|multiple|disseminated
	abdomen	abdom(e|i).*|omentum|diaphragm|chest|sternal
					carinomatosis
					fibroadenocarcinoma
			fibropapilloma
			fibropapillomatosis
			chromatophroma
			cyst
			epithelioma
			hyperplasia	(meta|dys|hyper)plas(ia|tic)
			neoplasia	neoplas(ia|m)|cancer|tumor
			polyp
