## Supplemental figures, tables, and data dictionary for "Cancer Prevalence Across Vertebrates": ST7EvoModelSelection.xlsx

### Sheet: Neoplasia
Clade	Model	SigmaSquared (Evolutionary Rate)	AIC
Mammals	Orstein-Uhlenbeck	0.033	-22.66
Mammals	Brownian Motion	0.002	32.69
Mammals	Early Burst	0.002	34.69
Sauropsids	Orstein-Uhlenbeck	0.0004	-344.36
Sauropsids	Brownian Motion	0.0002	-286.92
Sauropsids	Early Burst	0.0002	-284.91
Amphibians	Orstein-Uhlenbeck	0.0009	-87.87
Amphibians	Brownian Motion	0.0002	-48.09
Amphibians	Early Burst	0.0002	-46.08

### Sheet: Malignancy
Clade	Model	SigmaSquared (Evolutionary Rate)	AIC
Mammals	Orstein-Uhlenbeck	0.0494	-176.47
Mammals	Brownian Motion	0.0009	-60.84
Mammals	Early Burst	0.009	-58.84
Sauropsids	Orstein-Uhlenbeck	0.0002	-435.21
Sauropsids	Brownian Motion	9e-05	-385.98
Sauropsids	Early Burst	9e-05	-383.98
Amphibians	Orstein-Uhlenbeck	0.0007	-114.23
Amphibians	Brownian Motion	0.0001	-69.3
Amphibians	Early Burst	0.0001	-67.3
