## Supplemental figures, tables, and data dictionary for "Cancer Prevalence Across Vertebrates": ST8CancerTypes.xlsx

### Sheet: Malignant
Common Name	Species	Top Location	Type	Location Proportion	Type Proportion
opossum	Didelphis marsupialis	Respiratory	adenocarcinoma	0.46	0.38
ferret	Mustela putorius	Systemic	Lymphoma	0.45	0.45
jaguar	Panthera onca	Gastrointestinal	adenocarcinoma	0.36	0.45
hedgehog	Atelerix albiventris	Gastrointestinal	Carcinoma	0.27	0.42
milk snake	Lampropeltis triangulum	Reproductive	adenocarcinoma	0.38	0.69
king snake	Lampropeltis getula	reproductive	adenocaricnoma	0.41	0.41
Albino bull snake	Pituophis catenifer	Gastrointestinal	sarcoma	0.42	0.42
Snow leopard	Panthera uncia	Endocrine	carcinoma	0.45	0.36
Pygmy Sugar Glider	Petaurus breviceps	Gastrointestinal	carcinoma	0.57	0.57

### Sheet: Benign
Common Name	Species	Top Location	Type	Location Proportion	Type Proportion
opossum	Didelphis marsupialis	Respiratory	adenoma	0.17	0.17
ferret	Mustela putorius	endocrine	insulinoma	0.18	0.34
jaguar	Panthera onca	Mesenchymal	neoplasia	0.22	0.55
hedgehog	Atelerix albiventris	gastrointestinal	NA	0.08	NA
Elephas maximus	Elephas maximus		NA	NA	NA
Pygmy Sugar Glider	Petaurus breviceps	gastrointestinal	adenoma	0.2	0.2
Milk snake	Lampropeltis triangulum	gastrointestinal	NA	0.09	NA
Common mouse	Mus musculus		hyperplasia	0.14	0.35
Chimpanzee	Pan troglodytes	gastrointestinal	hyperplasia	0.23	0.23
